# Comparative transcriptomic analysis reveals conserved injury responses and divergent molecular responses underlying early regenerative competence following traumatic brain injury

**DOI:** 10.64898/2026.09.07.749916

**Authors:** Poulomi Ghosh, Subhra Prakash Hui

## Abstract

**Background:** Traumatic brain injury (TBI) is a leading cause of mortality and long-term neurological disability worldwide. Adult mammals have limited regenerative capacity following central nervous system (CNS) injury, but zebrafish have a remarkable regenerative potential, providing an opportunity to identify molecular mechanisms associated with successful CNS repair.

**Methods:** We have integrated publicly available acute-phase TBI transcriptomic datasets from human, mouse, rat, and zebrafish studies published up to April 2026. Differential expression data were combined using restricted maximum likelihood (REML)-based random-effects meta-analysis to account for biological and technical heterogeneity. Following ortholog mapping, we compared conserved injury responses with transcriptional programmes preferentially enhanced in zebrafish.

**Results:** The acute molecular response to TBI is largely conserved across vertebrate species with predominant activation of cell cycle regulation, chromosome segregation, and interferon-mediated immune signalling genes. A conserved injury-responsive gene set further highlighted enrichment of mitotic and JAK–STAT signalling. In contrast, 54 zebrafish-enhanced genes displayed preferential activation of wound healing, extracellular matrix remodelling, integrin-mediated signalling, and regulated immune responses. Protein–protein interaction analysis identified ***STAT1*, *STAT3*, *FN1*, *CD44*, *ANXA2*,** and ***AXL*** as central hub genes connecting these injury and repair-associated responses.

**Conclusions:** Our study suggest that successful CNS regeneration is not driven by unique injury pathways but rather by coordinated modulation of conserved injury responses and additional molecular programmes that promote tissue remodelling and repair. These regeneration-associated networks provide potential targets for future functional studies and may contribute to the development of regenerative therapeutic strategies for traumatic brain injury.

**Highlights:**

- Comparative transcriptomics reveals molecular programmes linked to CNS repair.
- Acute TBI elicits a conserved transcriptional response across vertebrates.
- Regenerative competence arises from coordinated immune and repair pathways.
- Zebrafish preferentially activate wound healing and ECM remodelling after TBI.
- *STAT1*, *STAT3*, *FN1* and *CD44* form central regenerative network hubs in zebrafish TBI.

**Graphical Abstract:** 

Cross-species meta-analysis of acute TBI transcriptomes (human, mouse, rat, zebrafish) reveals a conserved injury-response programme (cell-cycle, chromosome segregation, JAK– STAT signalling) alongside a zebrafish-specific regenerative programme (wound healing, ECM remodelling, integrin signalling). [Few parts of the graphical abstract created in BioRender. (https://BioRender.com)]
