## Supplementary Table S5 for "Comparative transcriptomic analysis reveals conserved injury responses and divergent molecular responses underlying early regenerative competence following traumatic brain injury"

### Sheet: Supplementary_Table_S5
Supplementary Table S5. Expression Profile of Integrated TBI DEGs (Human-reference Dataset)
Sl.No	Human_symbol	Human_log2FC	Human_pvalue	Human_padj	Mice_log2FC	Mice_pvalue	Mice_padj	Rat_log2FC	Rat_pvalue	Rat_padj	Zebrafish_log2FC	Zebrafish_pvalue	Zebrafish_padj
1	ABCA1	1.15369	3.46e-18	1.28622e-17	0.803881	2.53e-08	1.22075e-07	0.608075	4.35e-10	1.81427e-09	0.944517	0.000615409	0.00178364
2	ABHD3	-0.688051	0.00115908	0.00122347	-0.370959	0.000213983	0.000440857	-0.763212	1.71e-10	7.695e-10	-0.245937	0.00052068	0.00155283
3	ADGRE5	0.490941	3.63e-13	8.74268e-13	0.64395	7.97e-06	2.12948e-05	0.418456	1.38e-05	3.18892e-05	1.9205	5.83e-09	9.14073e-08
4	AMPD3	0.653429	1.01e-09	1.69324e-09	0.917401	3.77e-09	2.30239e-08	0.526729	2.33e-12	1.3739e-11	1.96264	0.00242045	0.00486937
5	ANAPC7	0.490078	1.47e-07	1.78277e-07	0.271754	0.0190602	0.0229527	-0.649077	0.0228772	0.02608	-0.367089	0.0274803	0.0324079
6	ANXA2	0.808086	3.55e-38	3.195e-37	1.34227	1.17e-08	6.669e-08	1.59793	1.82e-12	1.1115e-11	2.33931	1.78e-07	1.602e-06
7	ANXA4	-0.35519	4.71e-18	1.64369e-17	0.925922	3.41e-19	6.479e-18	0.862923	5.39e-05	0.000111047	2.61209	9.73e-06	5.073e-05
8	ANXA5	0.734562	3.24e-10	5.77125e-10	0.578774	0.00661791	0.00992686	0.594085	0.000741558	0.00107463	2.21102	0.00190293	0.00396831
9	ARHGAP22	-0.482603	0.000429065	0.000458563	0.983962	0.0426642	0.0442156	0.796089	1.18e-09	4.69256e-09	1.94018	0.000181746	0.000621571
10	ARHGDIA	0.404101	2.34e-09	3.73963e-09	0.326824	2.93e-06	8.94696e-06	0.777512	0.000131228	0.000240379	0.551259	0.0035325	0.00671175
11	ASF1B	0.623985	1.25e-07	1.54891e-07	1.09382	1.31e-06	4.4802e-06	3.03889	2.62e-17	4.07291e-16	2.56388	1.51e-13	1.29105e-11
12	ASTN1	-0.562386	5.36e-100	4.5828e-98	-0.249634	0.0116558	0.0158185	-0.520408	0.00391214	0.005068	-0.528175	0.0093846	0.0138342
13	ATAD5	1.24374	7.75e-14	1.9489e-13	-0.0815324	0.00136343	0.00251217	0.90129	0.000569019	0.00086877	0.724398	3.91e-05	0.000163076
14	ATP13A4	-0.761326	0.0275758	0.027738	0.558003	0.0127934	0.0166998	-1.13055	7.15e-06	1.74664e-05	-0.424598	9.41e-11	2.68185e-09
15	ATP1B3	0.900747	1.41e-13	3.44443e-13	0.412352	4.09e-07	1.52041e-06	0.182	0.0389	0.0408092	-0.554482	3.17e-08	3.87193e-07
16	AXL	0.682521	1.09e-10	2.11807e-10	0.85175	0.010671	0.0147156	0.912804	6.2e-07	1.767e-06	1.50762	0.000696777	0.00195724
17	B3GNT5	-0.990514	1.54e-10	2.89385e-10	1.95492	7.37e-06	2.00043e-05	1.92612	0.000342616	0.00056334	1.63763	0.0462941	0.046842
18	BHLHE41	-0.495774	0.0233778	0.0237953	0.396217	0.00649671	0.0098313	-0.875496	0.000484904	0.000747014	-0.704488	0.00171237	0.00371463
19	BUB1B	0.989709	1.58e-10	2.90516e-10	1.32306	0.0104698	0.0145556	2.56885	6.6e-22	1.881e-20	1.42311	8.68e-10	1.85535e-08
20	C3	0.985702	2.2e-08	2.9622e-08	1.91278	0.000473292	0.000941081	1.5499	3.08e-25	1.7556e-23	1.7363	0.0189216	0.0241462
21	CACNG8	0.678905	2e-06	2.2649e-06	-0.281466	0.00130153	0.00244574	-1.18	0.0222	0.02565	-0.485754	5.07e-05	0.000201621
22	CAMK1	0.484777	1.8e-16	5.49643e-16	0.363136	0.00249017	0.00425819	-0.647015	0.0021505	0.00291854	-0.611339	0.0291359	0.034125
23	CAPN5	1.01685	8.18e-19	3.41166e-18	0.495657	4.22e-07	1.53536e-06	1.21632	6.53e-05	0.000129134	1.31371	0.0105196	0.0148666
24	CBLN2	-0.827946	4.41e-38	3.77055e-37	-1.0008	3.81e-06	1.12329e-05	-0.454763	1.18e-06	3.13062e-06	-0.531034	0.0131572	0.0177155
25	CD151	0.469287	1.38e-10	2.622e-10	0.796742	6.28e-06	1.73206e-05	0.909975	0.00383654	0.005008	0.885754	0.0322567	0.0370195
26	CD44	1.1006	1.84e-16	5.52e-16	2.82731	2.44e-15	2.60775e-14	2.10378	5.14e-12	2.83529e-11	4.42615	0.0128311	0.0174137
27	CENPF	1.08019	9e-09	1.31538e-08	0.648264	4.15e-06	1.18275e-05	1.64783	0.000630055	0.000945083	1.69503	5.39e-14	9.2169e-12
28	CHD7	0.612647	3.46e-20	1.51708e-19	0.649186	0.000144992	0.00030992	0.699479	4.2e-12	2.394e-11	0.102249	0.0109045	0.0152842
29	CHN1	-0.634911	4.3e-08	5.52857e-08	-0.405774	0.000239478	0.000487509	-0.838541	7.84e-08	2.57815e-07	-0.564892	0.00430171	0.00782544
30	CLSTN1	0.669706	6.12e-55	9.51382e-54	-0.173434	0.0265957	0.0293411	-0.822946	0.00404619	0.00520224	-0.383662	0.0236562	0.0293131
31	COL6A1	0.387049	1.87e-08	2.62107e-08	0.465846	0.012279	0.016404	-0.387	0.0402	0.0418229	0.292458	0.00491127	0.00877917
32	CORO1C	0.440434	2.18e-09	3.51679e-09	0.338188	2.27e-14	2.28335e-13	0.661936	0.0146031	0.0172215	-0.502744	2.53e-08	3.32792e-07
33	COTL1	0.648945	8.71e-15	2.41331e-14	0.736251	1.05e-07	3.99e-07	0.946943	1.69e-05	3.8025e-05	1.31172	0.0102894	0.0147608
34	CREB5	-0.461451	8.06e-26	4.5942e-25	0.663394	0.00676398	0.0100577	0.628761	0.0403783	0.0418229	0.927474	3.17e-13	1.8069e-11
35	CSDE1	-0.295887	4.83e-09	7.182e-09	0.187807	0.0487081	0.0487081	0.397239	1.02e-07	3.29094e-07	0.370376	0.0242449	0.029584
36	CTNNA1	0.444166	1.42e-08	2.0405e-08	0.645903	1.85e-05	4.51929e-05	0.774204	0.000132138	0.000240379	1.07119	0.0075831	0.0121188
37	CTSB	-0.875951	8.5e-13	1.9911e-12	0.554983	8.09e-23	2.30565e-21	0.553784	1.7e-08	5.93265e-08	1.83304	0.0478845	0.0481662
38	CTSC	0.735428	1.14e-14	3.09429e-14	1.42744	3.42e-11	2.65827e-10	1.71532	6.5e-17	9.2625e-16	1.98599	0.000163745	0.000571437
39	CTTNBP2NL	-0.799002	1.18e-08	1.71e-08	0.610262	3.85e-05	8.778e-05	0.710103	5.73e-16	6.5322e-15	0.620302	0.00321697	0.00625117
40	DAB1	-0.979209	2.84e-39	2.698e-38	-0.451877	9.75e-17	1.38938e-15	-0.420422	9.29e-05	0.00017651	-0.5312	0.0447388	0.0460863
41	DCLK1	-0.63607	4.02e-08	5.20773e-08	-0.271479	0.0168673	0.0210533	0.71319	0.00442809	0.00565078	-0.540423	0.000943722	0.00252151
42	DOCK1	-0.455942	2.91e-09	4.6075e-09	0.617313	0.000103531	0.000226972	0.715168	0.000210288	0.000366931	0.434817	0.00644475	0.0108044
43	DSE	-0.300108	4.88e-87	1.19211e-85	0.18373	0.0452026	0.0457375	1.03738	9.22e-12	4.50463e-11	0.753314	0.0331763	0.0375705
44	EEF1D	0.454271	1.31e-07	1.60007e-07	0.289074	2.95e-16	3.363e-15	0.553301	1.89e-07	5.87618e-07	1.26725	0.0123412	0.0168827
45	EFCAB11	-0.496279	9.61e-12	2.08014e-11	0.460483	0.00527007	0.00826773	1.68207	0.000643447	0.000956778	0.235258	0.0258416	0.0306869
46	EIF3B	0.608186	3.73e-08	4.86893e-08	0.34899	1.04e-19	2.223e-18	0.408183	6.83e-06	1.69265e-05	-0.764606	0.000942414	0.00252151
47	EIF3J	0.530192	5.67e-08	7.2356e-08	0.379007	3.91e-06	1.13324e-05	0.564058	0.000697265	0.00102786	0.557081	0.00123141	0.00305176
48	ELOVL1	0.409361	1.08e-07	1.35794e-07	0.681298	2.11e-10	1.44324e-09	0.452331	0.000435445	0.000689455	1.43299	0.00539615	0.00915623
49	EML6	-0.630713	6.86e-11	1.36402e-10	-0.160323	0.0274694	0.0299189	0.393	0.041466	0.0423754	-0.567859	0.0369935	0.0404436
50	ERAP1	0.50624	1.18e-12	2.6904e-12	0.577558	0.00244509	0.00422335	0.767884	1.35e-16	1.64893e-15	1.00959	0.0139405	0.0186237
51	ESPL1	0.658477	1.95e-07	2.33182e-07	0.118284	0.00867	0.0121522	0.962143	0.0328903	0.0360528	0.55046	0.00034142	0.00108116
52	EZH2	1.05552	3.01e-11	6.20133e-11	0.485499	8.32e-05	0.000184769	0.841942	3.34e-07	1.002e-06	0.453513	0.0360584	0.0397806
53	FABP5	0.65335	2.89e-12	6.41805e-12	0.929354	0.0273032	0.0299189	0.778545	6.76e-12	3.61238e-11	4.79927	1.6e-06	1.01333e-05
54	FN1	1.03984	6.09e-11	1.23975e-10	1.23247	8.2e-21	2.00314e-19	1.31663	7.75e-05	0.000148904	2.21356	0.0246182	0.0296459
55	FNDC3B	0.750011	1.02e-18	4.15286e-18	0.39936	0.00725441	0.010694	0.534073	2.42e-06	6.08559e-06	0.344655	0.0217538	0.0273522
56	GABRA1	-0.316275	2.9e-35	2.36143e-34	-0.408843	0.0242722	0.027856	-1.01868	0.00022804	0.000393887	-0.777384	0.0373689	0.0404436
57	GADD45A	0.449643	2.87e-51	4.08975e-50	0.792464	1.13e-09	7.15667e-09	1.39084	2.71e-21	6.62014e-20	1.89185	8.49e-08	9.07369e-07
58	GADD45B	0.98984	3.36e-24	1.74109e-23	1.21526	6.5e-08	2.71098e-07	1.73747	1.91e-13	1.55529e-12	-0.536963	0.0328413	0.0374391
59	GBP2	0.935224	5.63e-16	1.63175e-15	1.96104	5.49e-11	4.0817e-10	2.42582	1.26e-12	8.28692e-12	2.61009	0.00130667	0.00310334
60	GFAP	1.19959	8e-21	3.6973e-20	2.17204	2.31e-16	3.03854e-15	1.60055	1.35e-12	8.55e-12	1.86181	0.000125497	0.000456595
61	GPR158	0.878013	7.59e-10	1.29789e-09	-0.3366	0.00837616	0.011936	-0.621034	2.1e-06	5.3597e-06	-0.538441	5.27e-07	3.75488e-06
62	GRAMD1C	-0.480067	3.38e-09	5.30257e-09	0.0517972	0.0137644	0.0176971	0.502	0.0454	0.0454	1.64968	0.00101842	0.00259926
63	GSPT1	0.608907	8.32e-22	4.06491e-21	0.287851	0.00282378	0.00478086	0.544278	6.02e-05	0.00012255	-0.168067	0.0167939	0.0220904
64	GUCY1A2	-0.509853	0.000193876	0.000211164	-0.367942	1.83e-05	4.51929e-05	-0.541621	2.1e-05	4.66364e-05	-0.729012	0.0347245	0.0386151
65	HAP1	0.750727	0.00596909	0.00611206	-0.626395	0.0122131	0.016404	1.96904	1.12e-22	3.8304e-21	-0.620459	0.039039	0.0419854
66	HAPLN2	0.647438	8.09e-10	1.36969e-09	0.490125	0.0287468	0.0309164	0.71	0.00059	0.000892832	-0.823275	0.00130293	0.00310334
67	HDAC7	0.313806	2.28e-08	3.02233e-08	0.417955	9.02e-08	3.58702e-07	0.544	0.0325	0.0358548	0.801589	0.00777935	0.0123067
68	HELLS	1.11793	1.97e-08	2.69496e-08	0.513233	0.0180388	0.0220331	1.28412	1.51e-09	5.72478e-09	1.44643	0.000261574	0.000877042
69	HSPA2	-0.301288	1.25e-30	8.55e-30	-0.528103	0.0170673	0.0211487	1.09587	4.99e-08	1.70658e-07	1.08266	3.54e-05	0.000151335
70	IGF2BP2	0.476816	6.69e-08	8.474e-08	0.848482	0.00862588	0.0121522	0.99702	6.57e-05	0.000129134	0.521152	0.0103584	0.0147608
71	IQGAP3	0.717864	1.69e-07	2.03514e-07	0.742774	0.00501342	0.00793791	1.45295	1.19e-06	3.13062e-06	2.44347	0.00126075	0.00307982
72	IRF1	0.637188	5.61e-17	1.7765e-16	0.851585	1.45e-05	3.64632e-05	1.23631	3.56e-18	6.0876e-17	2.5515	1.11e-05	5.58265e-05
73	IRS2	-1.32644	1.48e-16	4.60145e-16	0.653466	0.0360857	0.0385666	0.73746	0.000281958	0.000472694	-0.870239	4.85e-05	0.000197464
74	ITPR2	-0.569814	3e-05	3.33117e-05	0.523675	0.00489983	0.00783056	1.04996	0.000128626	0.000239077	0.554525	2.14e-05	0.000104554
75	JDP2	-0.776388	3.97e-18	1.4444e-17	-0.757688	1.14e-05	2.95364e-05	-0.688453	0.00362863	0.00477304	-0.815499	0.00832785	0.0124918
76	KCNK9	0.468422	0.000209065	0.000226267	0.331435	0.0195396	0.0233656	-1.21	0.00561	0.00700226	-0.861998	0.00822418	0.0124612
77	KIF4A	0.71981	1.27e-07	1.56237e-07	0.976921	1.06e-06	3.69918e-06	1.18241	2.03e-07	6.19875e-07	2.32159	1.94e-06	1.18479e-05
78	KNTC1	1.06818	5.53e-10	9.64929e-10	0.857928	2.5e-06	7.91667e-06	0.770687	0.0331845	0.0361436	0.943756	0.000283855	0.000933446
79	LANCL1	-0.444614	5.17e-44	5.8938e-43	-0.147743	0.0247555	0.0281378	-0.759685	0.016164	0.0189318	-0.393045	0.0170581	0.0220981
80	LHFPL2	0.687739	3.95e-14	1.04442e-13	0.711295	0.00168018	0.00299283	0.905462	2.92e-13	2.26964e-12	1.67811	3.29e-05	0.00014805
81	LIG1	0.822435	1.24e-07	1.54774e-07	0.671604	2.57e-08	1.22075e-07	0.636415	7.02e-10	2.85814e-09	1.12794	6.16e-05	0.0002394
82	LINGO2	-1.05785	3e-265	5.13e-263	-0.47802	3.53e-06	1.059e-05	-0.883139	9.62e-06	2.31693e-05	-0.485158	0.0014764	0.0033551
83	LOXHD1	0.575311	4.14e-45	5.05671e-44	1.20695	0.00745244	0.010892	2.33158	1.8e-10	7.73775e-10	1.97238	0.001593	0.0035377
84	LRFN2	-0.691708	0.0013158	0.00138038	-0.219826	0.00156456	0.00281621	0.417	0.0182	0.0211714	-0.863074	0.00149116	0.0033551
85	LYN	1.10443	5.63e-18	1.92546e-17	1.26173	2.95e-05	6.91027e-05	1.25759	7.67e-12	3.97445e-11	2.41428	0.000118914	0.00044205
86	MARK3	0.43875	2.52e-33	1.95873e-32	-0.0757904	1.15e-17	1.78773e-16	0.338042	0.000420387	0.00068463	-0.35088	0.00823458	0.0124612
87	ME3	-0.569019	1.26e-11	2.66e-11	-0.262495	0	0	-0.35	0.0224	0.0257074	0.181259	0.000159005	0.000566455
88	MEGF11	0.689484	8.75e-15	2.41331e-14	0.422093	8.19e-07	2.91769e-06	0.75065	0.0278989	0.0309786	-0.813639	0.0307782	0.0358032
89	MELK	1.09603	2.72e-12	6.12e-12	1.1028	0.0222378	0.0262253	1.97884	4.03e-13	2.87138e-12	2.00482	0.000526692	0.00155283
90	MIS18BP1	-0.36369	6.98e-72	1.3262e-70	1.32511	0.00410192	0.00668027	1.48298	4.21e-05	8.88778e-05	2.58658	2.46e-12	1.05165e-10
91	MKI67	1.18411	1.58e-10	2.90516e-10	2.23458	0.000410855	0.000826544	2.59785	5.5e-23	2.35125e-21	2.278	1.1e-06	7.23462e-06
92	MOXD1	-0.761488	1.1e-13	2.72609e-13	-0.440006	5.71e-10	3.75542e-09	-1.24639	0.0240228	0.0272047	1.77048	0.00173784	0.00371463
93	MSRB3	-0.441892	0.000262944	0.000282789	0.845639	3.26e-08	1.50665e-07	1.10921	0.00819623	0.0100111	0.41452	0.0457889	0.0466065
94	MYH9	0.891781	1.12e-06	1.29405e-06	0.880625	2.1e-33	8.9775e-32	0.784192	1.28e-05	2.99836e-05	2.72867	0.0041113	0.00755949
95	MYLK	-0.337712	7.17e-10	1.23845e-09	0.486878	1.71e-06	5.73353e-06	0.628935	0.00612571	0.00753595	0.593527	0.0243938	0.029584
96	NASP	0.968838	1.53e-09	2.5401e-09	0.305378	0.0483229	0.0486071	0.713968	6.75e-05	0.000131165	0.743132	0.00961036	0.0139269
97	NCAPG	0.804289	1.84e-08	2.60033e-08	2.08439	0.0164523	0.0206863	1.47646	0.000737446	0.00107463	1.72876	0.00392049	0.007287
98	NCAPG2	1.2048	2.1e-11	4.37927e-11	0.41801	1.92e-08	9.94909e-08	0.858023	1.1e-06	3.03387e-06	1.65281	4.11e-06	2.3427e-05
99	NEK6	1.14827	1.27e-20	5.715e-20	0.805993	1.96e-06	6.44538e-06	1.17092	4.75e-26	4.06125e-24	0.958395	1.41e-09	2.679e-08
100	NELL2	-0.791804	0.00159826	0.00165638	-0.381759	2.77e-05	6.57875e-05	-2.63483	0.000285885	0.000474625	-0.408658	2.65e-07	2.05977e-06
101	NID1	-0.462656	4.01e-09	6.17757e-09	0.5723	2.01e-18	3.4371e-17	0.560866	6.29e-05	0.00012654	2.50236	0.00334258	0.00642226
102	NIPBL	-0.709352	2.01e-10	3.65649e-10	0.2395	0.0365849	0.0388572	0.702284	0.0357607	0.0382193	-0.183338	0.0416479	0.0439616
103	NKAIN4	-0.475273	3.53e-10	6.22299e-10	-0.48141	3.3e-05	7.62568e-05	-1.01715	1.22e-11	5.795e-11	0.518684	1.24e-07	1.24729e-06
104	NPY1R	-0.756813	1.8e-18	6.84e-18	-0.848585	0.000177759	0.000375269	-0.306062	0.00269234	0.00362512	-0.534657	0.0204098	0.0258524
105	NR4A2	-1.74971	6.51e-14	1.68668e-13	-0.53735	0.0124536	0.0165083	-0.458239	1.67e-06	4.32682e-06	-0.543696	0.00742425	0.0119768
106	NUSAP1	1.17939	2.2e-08	2.9622e-08	1.32591	0.00321686	0.00539297	1.65842	6.39e-08	2.14253e-07	1.60289	0.00121802	0.00305176
107	OMG	-0.420372	7.3e-30	4.62333e-29	-0.391009	1.46e-08	8.05355e-08	-0.93095	0.000164149	0.000295468	-2.77446	0.00797469	0.0123067
108	OPRM1	-0.49171	1.01e-97	4.31775e-96	-0.762239	0	0	-0.992182	0.000431031	0.000688844	-0.648564	0.00691027	0.0113621
109	OSBPL1A	-0.62138	0.000109692	0.000120239	-0.500391	0.00103102	0.00195893	-1.18315	0.0114586	0.0137867	0.741148	0.00492866	0.00877917
110	OSMR	0.837232	3.24e-19	1.3851e-18	1.53704	1.04e-07	3.99e-07	1.99085	1.24e-09	4.81909e-09	3.24003	8e-07	5.472e-06
111	PARP12	0.439836	2.46e-16	7.25276e-16	0.898866	6.38e-09	3.762e-08	0.73783	3.57e-07	1.05253e-06	1.29062	1.63e-07	1.5485e-06
112	PARP14	1.24653	0.00156938	0.00163637	1.05981	5.37e-08	2.35454e-07	0.805612	3.8e-15	4.06125e-14	4.13788	3.18e-11	1.08756e-09
113	PARP9	1.13113	9.01e-44	9.62944e-43	0.95738	1.09e-05	2.86754e-05	1.34278	4.36e-13	2.98224e-12	2.43144	0.00101482	0.00259926
114	PCDH9	-0.9281	3.9e-07	4.53673e-07	-0.257536	0.0278166	0.0301053	-0.675866	2.36e-05	5.0445e-05	-0.519725	0.0318394	0.0367874
115	PDE4A	0.84084	3.69e-42	3.71171e-41	-0.341977	0	0	-0.39369	0.000183173	0.000323904	-0.383345	0.0122545	0.0168827
116	PGGHG	0.497986	2.28e-08	3.02233e-08	0.118243	0.0143	0.0182485	0.887631	0.00275519	0.00368076	0.8917	2.89e-05	0.000133565
117	PHACTR2	-0.380149	1.3e-30	8.55e-30	0.610219	0.0440815	0.0451373	0.55	0.00198	0.00270864	-0.350654	0.00172528	0.00371463
118	PHC3	-0.341854	6.88e-97	2.35296e-95	-0.0274363	0.011284	0.0154365	1.02142	0.00110426	0.00152281	-0.260517	0.0395374	0.0422556
119	PHYHD1	-0.463292	3.53e-09	5.48755e-09	0.420822	8.56e-12	7.704e-11	0.717954	0.000101855	0.000191398	-0.920024	0.00540806	0.00915623
120	PICALM	-0.287867	1.98e-98	1.1286e-96	0.372064	0.00575931	0.00895311	0.603065	8.68e-09	3.09225e-08	-0.228133	2.52e-05	0.0001197
121	PIEZO1	0.562179	2.69e-07	3.15062e-07	0.831226	0.000858939	0.00165032	1.6448	1.24e-13	1.0602e-12	2.72582	0.000698195	0.00195724
122	PKP4	-0.256556	1.43e-24	7.64156e-24	0.481402	0.0265064	0.0293411	-2.73991	0.0054863	0.00689822	-0.409697	0.0483133	0.0483133
123	PLEKHA4	0.530608	1.34e-17	4.3234e-17	1.06245	8.46e-11	6.02775e-10	0.950771	0.0367281	0.0390093	-0.407397	0.0112615	0.0156562
124	PLXNA4	0.946432	2.65e-57	4.5315e-56	-0.247732	0.0153094	0.0193919	-1.05816	0.00353748	0.00468922	-0.538566	0.0452113	0.0462942
125	PMPCA	0.2601	1.97e-08	2.69496e-08	0.198179	0.0403836	0.0423656	-1.29036	0.0350412	0.0376858	0.250706	0.0184671	0.0237434
126	PPP2CB	-0.430768	7.4e-21	3.515e-20	-0.178454	2.53e-08	1.22075e-07	-0.132617	0.000459866	0.000720992	-0.185581	0.000318251	0.00102681
127	PRKCE	0.344821	1.19e-10	2.2864e-10	-0.249327	0.0248469	0.0281378	-0.484669	0.0278054	0.0309786	-0.407871	2.57e-06	1.51541e-05
128	PSMD2	0.289394	4.47e-18	1.59244e-17	0.213197	0.023831	0.0275344	0.316279	2.3e-05	5.02177e-05	0.508859	0.00678782	0.0112691
129	PTBP1	0.421116	3.1e-08	4.07769e-08	0.647017	0.00759673	0.0110088	0.84857	6.43e-15	5.787e-14	0.436794	2.25e-07	1.83214e-06
130	RAP1GAP2	0.670014	4.58e-05	5.05277e-05	-0.0440186	0.00136627	0.00251217	-1.22945	0.000920352	0.00129	1.81076	0.000722378	0.00199237
131	RAPGEF4	-0.388667	6.1e-06	6.8625e-06	0.410301	0.0444213	0.0452145	-0.59794	0.000463796	0.000720992	-1.13259	0.00796869	0.0123067
132	RCAN1	1.02385	3.97e-14	1.04442e-13	0.436336	2.18e-06	7.03358e-06	0.49248	1.61e-10	7.44081e-10	-0.46496	0.00195758	0.00403309
133	RGR	-0.479628	4.64e-09	6.96e-09	-1.98521	0.00643553	0.0098313	-1.66182	1.15e-06	3.12143e-06	-1.38639	0.0169292	0.0220981
134	RIN2	-0.715703	2.83e-05	3.16294e-05	0.475797	0.0172966	0.0212785	1.18917	0.00024856	0.000425038	1.50244	9.79e-06	5.073e-05
135	RPL13	0.771801	7.26e-13	1.72425e-12	0.488265	7.22e-08	2.93957e-07	0.26062	0.005715	0.00708163	0.771997	0.00262196	0.00521344
136	RRAGD	-0.388841	8.52e-30	5.20329e-29	-0.228706	5.71e-06	1.60067e-05	-0.774845	0.000876747	0.00123904	0.63245	0.00232531	0.00473367
137	RTN1	-0.45683	0.00314954	0.00324441	-0.298946	0.0130024	0.016844	-0.965344	0.00093192	0.0012956	-0.309642	8.14e-08	9.07369e-07
138	S100A16	0.509236	6.9e-23	3.47029e-22	0.709647	4.69e-05	0.000105525	0.567665	0.000851181	0.00121293	2.06197	0.00357479	0.00671745
139	SH3PXD2B	-0.50353	1.75e-09	2.85e-09	0.504184	0.0233813	0.0271987	0.629417	0.000183735	0.000323904	1.01515	0.0230137	0.0287251
140	SKAP2	-0.563835	1.79e-06	2.0406e-06	0.82093	1.28e-05	3.26687e-05	0.88053	1.81e-10	7.73775e-10	2.33514	0.00948654	0.0138649
141	SLC25A48	-0.403054	1.35e-46	1.77577e-45	-1.68022	0.0375571	0.0396436	1.27306	0.0444191	0.0446804	-0.884913	0.00140049	0.0032806
142	SMC6	-0.27531	3.15e-83	6.73312e-82	0.343367	0.0436799	0.0449955	0.866143	0.004718	0.00597613	0.616121	5.97e-06	3.29313e-05
143	SNAP23	-0.810067	0.0247372	0.02503	0.480466	0.000144186	0.00030992	0.637889	1.1e-05	2.6125e-05	3.1044	0.0163341	0.0216522
144	SPRED3	0.506852	1.26e-06	1.44604e-06	-0.283326	0.000723678	0.00140624	0.960264	4.62e-15	4.389e-14	-0.539223	1.63e-08	2.32275e-07
145	SSX2IP	-0.33965	1.75e-87	4.9875e-86	-0.147808	0.0420558	0.0438509	-0.438	0.00872	0.0105753	-0.975542	0.00798853	0.0123067
146	ST13	-0.418168	1.96e-27	1.15572e-26	0.301889	0.000601741	0.00118273	-0.374948	0.0348246	0.0376858	-0.33168	0.000109309	0.000415374
147	STAB1	0.871108	6.94e-11	1.36407e-10	1.45225	6.17e-08	2.63768e-07	-0.317	0.0406	0.0418229	1.30431	0.00923829	0.0137369
148	STAT1	1.06033	0.0454936	0.0454936	0.932643	3.56e-08	1.602e-07	0.761473	1.04e-28	1.7784e-26	3.78883	3.52e-05	0.000151335
149	STAT3	0.735613	2.54e-25	1.4011e-24	0.936747	2.8e-16	3.363e-15	1.3558	1.97e-19	3.743e-18	1.44981	1.89e-07	1.61595e-06
150	STK38L	-0.427388	1.75e-08	2.49375e-08	-0.0967755	0.00360634	0.00598722	0.793569	9.68e-07	2.71357e-06	-0.306988	0.00507959	0.00891085
151	STXBP3	-0.27118	6.77e-14	1.72787e-13	0.492278	0.00381306	0.00626955	0.521906	0.0429417	0.0434499	0.483583	0.0428794	0.044984
152	SULF2	0.599526	6.65e-11	1.33782e-10	0.645575	0.0262464	0.0293342	-0.479677	0.041632	0.0423754	-0.382667	0.0254843	0.0304743
153	TACC3	1.00083	2.37e-10	4.266e-10	0.747613	0.0214127	0.0254275	1.17844	3.86e-13	2.86983e-12	1.68826	0.0017608	0.00371724
154	TAPBP	0.415654	1.75e-09	2.85e-09	0.479166	0.00231063	0.00403181	0.705008	1.64e-05	3.7392e-05	1.55951	0.024	0.0295252
155	TCF19	0.734103	1.9e-08	2.64146e-08	0.819696	0.00482729	0.00778743	0.88056	5.27e-07	1.52741e-06	1.16017	0.000450411	0.00139105
156	TGFBR2	0.45252	1.27e-18	5.05047e-18	0.569931	0.00230787	0.00403181	0.50022	0.0115293	0.0137867	1.00866	0.0347762	0.0386151
157	TGIF1	0.403602	2.64e-07	3.11338e-07	1.80473	1.54e-11	1.3167e-10	1.1317	9.57e-17	1.25882e-15	0.468879	0.0051727	0.00893467
158	TIPARP	1.33087	1.72e-18	6.68455e-18	0.507587	0.0228241	0.0267323	0.854135	0.00079898	0.00114811	-0.554284	2.94e-10	7.182e-09
159	TMCC2	-0.507597	4.75e-12	1.04135e-11	0.303446	0.0126715	0.0166679	-0.775287	5.11e-05	0.000106562	-0.217286	0.0410117	0.043559
160	TMEM117	0.661265	1.06e-17	3.48577e-17	0.30898	0.0185815	0.022535	1.1997	5.2e-20	1.1115e-18	-0.44489	0.0340065	0.0382573
161	TNK2	0.677666	2.74e-31	1.95225e-30	0.0398064	0.0256855	0.0288961	-0.576	0.0117	0.0138937	-0.800469	0.00146885	0.0033551
162	TOP2A	1.02848	5.4e-09	7.96034e-09	2.25731	1.56e-08	8.33625e-08	2.10663	1.54e-09	5.72478e-09	2.24748	4.48e-07	3.33078e-06
163	TP53	-0.564701	4.11e-09	6.27509e-09	0.39071	0.00153872	0.00279915	0.642816	0.000257942	0.000436714	0.922117	0.000455549	0.00139105
164	TPM4	0.722995	5.81e-18	1.94806e-17	1.04837	2.17e-11	1.767e-10	0.968051	2.32e-05	5.02177e-05	1.41163	0.0436963	0.0452853
165	UBE2B	-0.530426	4e-33	2.97391e-32	-0.187543	0.0078815	0.0113255	-0.413076	0.0252989	0.0284612	-0.265655	0.00100426	0.00259926
166	UHRF1	1.24975	1.07e-12	2.47257e-12	2.11283	5.3e-13	5.035e-12	1.42994	4.53e-15	4.389e-14	2.30592	5.88e-09	9.14073e-08
167	VRK2	0.466779	4.22e-09	6.38602e-09	0.692725	0.00647783	0.0098313	1.11058	7.93e-09	2.88517e-08	0.658891	0.0436643	0.0452853
168	WDR1	0.282826	4.32e-15	1.2312e-14	0.481374	4.64e-29	1.58688e-27	0.539398	1.2e-07	3.8e-07	0.575293	0.0051068	0.00891085
169	ZNF274	-0.266304	1.16e-11	2.4795e-11	-0.0537807	2.02e-05	4.86507e-05	0.399913	0.000430485	0.000688844	0.495761	0.00718761	0.0117055
170	ZNF831	-0.278601	2.49e-07	2.95688e-07	-0.228628	0.000184172	0.000384066	-1.13307	9.2e-12	4.50463e-11	-0.373242	0.0028049	0.00551308
171	ZXDC	-0.370652	0.000630133	0.000669272	-0.106141	2.62e-06	8.14582e-06	-0.352	0.0389	0.0408092	-0.243659	0.0372769	0.0404436
